# Transretinal migration of astrocytes and brain/spinal cord-like cells arising from transplanted human retinal organoids

**DOI:** 10.1101/2022.05.12.491655

**Authors:** Ying V. Liu, Clayton P. Santiago, Akin Sogunro, Gregory J. Konar, Ming-wen Hu, Minda M. McNally, Yu-chen Lu, Zhuo-lin Li, Dzhalal Agakishiev, Sarah E. Hadyniak, Katarzyna A. Hussey, Tyler J. Creamer, Linda D. Orzolek, Derek Teng, Jiang Qian, Zheng Jiang, Robert J. Johnston, Seth Blackshaw, Mandeep S. Singh

## Abstract

Human retinal organoid transplantation can potentially restore vision in patients with degenerative retinal diseases. How the recipient retina regulates the maturation, fate specification, and migration of transplanted organoid cells is unknown. We transplanted human retinal organoid-derived cells into photoreceptor-deficient mice, conducted histology and single-cell RNA sequencing analyses, and observed two main classes of graft-derived cells. The first class consisted of retinal astrocytes and brain/spinal cord-like neural precursors, absent or rare in cultured organoids, that migrated into all recipient retinal layers and traveled long distances. The second class consisted of retinal progenitor-derived cells, including rods and cones, that remained in the subretinal space and matured more rapidly than photoreceptors in culture. These data suggest that the recipient subretinal space promotes the maturation of transplanted photoreceptors while inducing or expanding migratory cell populations that are not normally derived from retinal progenitors. These findings have important implications for cell-based treatment of retinal diseases.
