## Supplemental dataset S1 for "Transretinal migration of astrocytes and brain/spinal cord-like cells arising from transplanted human retinal organoids"

GNRH1
TGFB1
EGF
PDGFB
ROBO4
RFFL
HRAS
LOX
MYC
PRKCD
HAS2
NRCAM
HAS1
KCTD13
RIN2
TBX5
LOXL2
FGFR1
ARF4
ITGB5
CCDC88A
BMP7
FLNA
NF1
CD151
MPP1
PDPK1
FLRT3
GAB1
FGF10
MADCAM1
NFATC2
ROCK1
TAOK2
CD274
CD74
ADAM15
ADAM9
THY1
ILK
SCRT1
JAM3
CNR2
CARD10
HAND2
SST
TGFBR3
ATP1B2
TACSTD2
BRAT1
CAV1
RAP2B
ADAM17
MMP9
PTPRC
MET
MAGI2
RND3
RHOA
PRKD2
ELP6
OSBPL8
GTPBP4
CAMK1D
ALKBH1
AAMP
ITGA7
LDB1
TSPAN11
CUL3
FAM110C
ARL13B
PTK2
PLEKHO1
CARMIL2
CCL3L1
SMO
MYD88
CLIC4
CIB1
FOXB1
DNAJA4
TIRAP
PHLDA2
LAMC1
TWIST2
HSPA5
TESK1
MAPRE2
CCK
PRKCI
LGALS12
FER
SOX9
TGFBR1
ACVR1B
ERBB4
IL17RA
PIK3C2A
RUFY3
HACE1
USP33
DNM1L
WASL
SUN1
NEO1
SEMA4D
PHACTR4
P2RX4
PRAG1
LGMN
RHOC
GPER1
HOXA7
HMGB2
IL27RA
PDPN
LGALS8
SPN
PRKG1
ITGB4
ITGA6
PREX1
CCAR1
WWC1
CD200R1
TRPM4
ANKS1A
MYO18A
DOCK2
MAPK15
PAX6
MAP1B
DAPK2
TMEFF2
CDK5R1
P2RY6
JUP
ETS1
KIF14
NBL1
NTN4
TJP1
FEZF2
CXCL6
CD9
TBX20
RAPGEF2
PEX7
GPLD1
NGFR
ANXA6
RHOF
SVBP
NR4A3
ENPEP
VASH1
LGR6
PITX2
LGALS9
TMSB15B
TMSB15A
WNT5A
MYO1C
PDLIM1
SPNS2
CD200
SGK1
KIF2A
TUBB2A
PTK6
NOD2
BMPR2
PLEKHG3
PIK3R3
CEP85L
ELMO1
GBF1
VSTM4
TNS1
TNFAIP1
ENPP2
DUSP3
NAV3
SETD2
TRIM55
NKX6-1
CX3CL1
PIP5KL1
NOTCH1
MSN
ITGB8
ITGB7
ITGA3
CXCL11
PARD6B
ALOX5
FUT8
WNT4
SEMA5A
DGKZ
CCL25
SOD2
PODXL2
CELSR1
GRB10
CDK5R2
ATM
PTK7
SPOCK1
ABI2
SEMA5B
SPHK1
CRB2
FSCN2
PDGFRB
ATOH8
CRKL
CRK
NIPBL
TRIB1
HGF
CD99
TGFBR3L
NODAL
ARTN
ALOX15B
SRP54
MYO1G
IRAK4
FGF23
NR2F2
BBS4
LAMA5
PDGFD
MAP2K5
FADD
PAK1
DMTN
BAMBI
NDEL1
PTGER4
TMEM201
SEMA3G
BCAS3
GPR173
IL12A
PIP5K1C
IL34
PTP4A3
TGFBR2
PHACTR1
ANLN
UNK
FSCN3
ZNF609
CDH1
KANK1
ACE
ADGRA2
AKIRIN1
FUT1
CAP1
PPP3CA
SRPX2
LMNA
DIAPH1
ACAP3
MMP7
PRTN3
FOXO4
EFNB1
ARHGAP4
GDNF
FEZF1
MMRN2
TNN
EMP2
CCDC141
FBXO31
CORO1B
DLL4
CAMK2A
FAP
GREM1
COL3A1
COL1A1
PIKFYVE
FERMT1
PADI2
CDC42
MYADM
ZNF703
LAMA2
DAB2
THBS1
BMP4
BMP2
PDGFC
TNFAIP6
VSIR
RET
GOLPH3
CCR10
FAM83H
MIF
CXCL10
SELL
TPM1
BEX4
SPARC
FN1
EDN3
GLIPR2
ARX
MAZ
LDLRAD4
PLA2G7
SRC
PLCG1
ANXA3
BTG1
PFN1
POMK
POU3F3
INSM1
ICAM1
IRS2
SPAG9
RTN4
FLT1
SPI1
EPHB2
EPHA3
LGALS3
EPHA2
RHOV
RND2
MIIP
TBCCD1
APCDD1
TRIM32
STK4
SLC9A1
DLC1
TIAM1
DDR1
FUZ
FMNL2
PARVA
APOE
APOA1
ITGA1
TUBGCP2
LPXN
CXCL1
VIL1
GFRA1
DCLK1
CSF1
HMOX1
IGFBP5
IGFBP6
TUBB2B
PDGFA
ARID2
CLN3
CXCL3
CXCL2
EDNRB
SEMA3F
GADD45A
BARHL2
NDE1
NOG
POU4F1
MMP14
VTN
PPP1R9B
ABHD6
DAAM2
RAB13
ADAM8
SIRPA
SDCCAG8
CLEC14A
PAXIP1
SYDE1
ISL1
GDF6
SLC9A3R1
CLDN3
LYN
YES1
LAMB1
VCAM1
ARPC5L
EPHA4
EPHB1
EPHB4
SERPINE1
MACF1
LHX6
PML
PLXNC1
NRP2
DISC1
EGR3
FGF2
ARHGEF7
KITLG
TNFAIP3
LHX1
PLCG2
CDK1
CTHRC1
AUTS2
TIMP1
C5
NDN
MCOLN2
AGT
PHB2
DNAAF4
NSMF
NANOS1
NRTN
PRKCZ
DCC
TNFRSF14
AKT1
PEX13
BCR
MCAM
FGF18
NINJ1
ZFAND5
ATP5F1B
DEPDC1B
CYGB
PIP5K1A
CITED2
TMSB10
SDC4
CEMIP
EPHA1
HDAC7
SIX1
SHH
UNC5D
FYN
LCK
MDK
PODXL
SOX1
SDCBP
C1QBP
ARHGDIB
CCL7
BMPR1A
BST2
BST1
DUSP1
ARHGAP24
IGF1R
SP1
LPAR1
PLXNA4
EPB41L5
SORL1
DOCK4
LRRK2
ZAP70
PRKX
SH3BP1
CYP19A1
ZNF304
VCL
INSR
S100A14
FGF7
SLC8B1
CDH5
ZP3
MAPK1
LAMB4
TBXA2R
TPBG
HDAC6
PDE4B
PLEKHG5
FUT9
ABCC1
CKLF
SASH1
ARHGEF39
PTPRM
AFDN
WNT11
PPIB
SRF
RRAS
TRIM46
MINK1
CDK5
LAMB3
SATB2
PAK4
PTPRK
LMO4
PTPRR
SH3RF2
LRIG2
GNAI2
AMOTL1
ASAP3
PIK3CD
SLIT2
RREB1
STK10
CSPG4
STAT5B
PDGFRA
ATRN
CCR6
CCR4
RND1
ADAMTS12
GPC3
SERPINF1
CHL1
KIRREL3
KRIT1
ASPM
ARHGEF2
CLDN5
LYST
MYOCD
FOXJ1
SCARB1
ACTG1
CCBE1
RHOU
DUSP10
RACK1
FGF13
FGF9
SYK
CXCL17
PLXNA3
SCYL3
SYNE2
CDKL5
MYLK
CTSH
XCL1
S1PR1
GPC5
EFNB2
SEMA3C
MYOC
RARRES2
FOXC2
MAP3K3
C5AR1
GCNT2
DRD1
CALCA
GPC2
CEND1
CNN2
PTPRU
NR4A2
PARP9
TNR
FGF3
S100A11
PROX1
FUT3
ITGAV
GPI
PTN
SGK3
ANO6
ADGRG3
ELP5
RAC1
MMP2
CORO1A
DLG5
MECP2
IQGAP1
IQSEC1
OPHN1
PCM1
PLEC
MCTP1
PRKD1
GRN
AGER
TGFB2
NEUROD4
CXCL12
CELSR2
CD248
FGF22
HSPB1
NCKAP1
ITGA9
RHOBTB3
IL1B
IL1A
USP45
SFRP1
ELANE
NKX2-1
F2RL1
FGF8
SMIM22
CLASP1
ACKR2
SLC12A2
CXCL16
APPL1
S100A2
IL10
CREB3
MAP4K4
STAT5A
MEGF9
CCL26
PLAA
ANGPT4
DAB2IP
WDPCP
MMP28
OSGIN1
C5AR2
FGF5
LEF1
FOXO3
PRCP
VEGFC
VEGFB
PGF
DAPK3
NUMB
IL23A
XBP1
WNK1
CLASP2
SIX2
LTB4R2
CPNE3
ACKR4
PAK3
ENG
ST3GAL4
DCHS1
NTN1
EMC10
PTPN23
SEMA4A
ELMO2
DCN
SINHCAF
LAMA3
RADIL
ZMYND8
ADA
SNAI2
PTPN11
STC1
ATRNL1
APEX1
DCX
KIAA0319
ARHGEF16
EXT1
CXCR5
RPS19
LAMA4
EFNA1
CTNNA3
EVL
ULK4
CH25H
MST1R
FUT4
RECK
CHST2
ITGBL1
GPC4
ONECUT2
CX3CR1
CHGA
WNT5B
PKN2
PKN1
CARMIL3
ADIPOR1
TP53INP1
SPRY2
ABI3
MIEN1
GBX2
PXN
CALR
ACTN4
PIK3CB
DCDC2
USH2A
BMP5
LIMA1
FBXO45
MOSPD2
TNFSF14
PRPF40A
GJA1
ITGA2
VAV2
MIA3
TNFSF12
GPR183
CCR7
CCR1
LRP12
RNF20
SUN2
SERPINE2
STK39
NTRK3
EDN2
CAPN7
COL5A1
NDRG4
PLXNB3
VANGL2
FGFR4
SRGAP2B
WWC3
MTUS1
FUT7
CXCL14
CHRD
CXCL13
MIXL1
AIRE
VEGFD
TYRO3
MEF2C
OXSR1
PIK3R1
ITGA11
EPB41L4B
PLAU
F10
HDAC9
CYP1B1
SLC8A1
FAM107A
APC2
SIX4
EGFR
HOXA5
ABL1
RAB1A
RABGEF1
MYSM1
DPP4
ADAMTS9
HOXB9
DAB1
PATZ1
FMNL3
CD34
EPPK1
TRPV4
CTNNA2
IFITM1
UMODL1
NRG3
ID1
SHROOM2
ADGRL3
LAMC2
TTBK2
CCL20
HIF1A
AJUBA
FSCN1
TBX1
CCL14
NTRK2
PPM1F
ECM1
RIPOR2
PSTPIP2
KLF4
SLK
HSD3B7
CXCL5
SEMA6A
DDRGK1
AKT2
PAFAH1B1
ALX1
MAPRE1
TWIST1
RHOH
TRIP6
IGSF10
TRADD
DIXDC1
F11R
CD47
WNT7A
PIK3C2B
SYDE2
NTF3
ARRB2
CDC42BPA
P2RY1
ITGAL
ACVR1
TNFRSF18
ADGRG1
NFE2L2
PRKCQ
CDC42BPB
NUS1
EMX2
DDX58
MTOR
PIK3CA
SELENOK
SEMA6D
SEMA4F
FGF19
CD2AP
CRTAM
RBFOX2
TCAF1
DACH1
PLG
PLAT
ARSB
ADGRE2
NR2E1
KNSTRN
CERS2
TNFRSF11A
RAP2C
WDR1
MCU
BVES
SH3KBP1
SDC3
PLXNA2
FGF17
SRGAP2
ITGB1
MITF
ELP3
VAX1
SEMA3E
PLXNB2
PTP4A1
S1PR2
GAS6
ACVRL1
FZD3
RHOJ
JAK2
GNA13
AKAP12
USP9X
PRR5L
SCRT2
NEXN
SEMA4B
PLCB1
ANG
EPHB3
FOLR1
APP
FCER1G
STK26
APOD
PTK2B
SEMA3D
FOXC1
TOP2B
MSX2
HYAL2
GIPC1
MERTK
STX4
FSTL1
HMGB1
MAP2K3
SYNJ2BP
NHLH2
ARC
HDAC5
ITGB3
SEMA4G
CD44
THBS4
HBEGF
CNTN2
SHTN1
OGDH
TMEM102
GATA2
ASTN1
PTPRT
ADGRB1
SEMA3B
RASGEF1A
PDCD10
BMPER
RERE
PRKCE
SOX10
CLDN4
RAB11A
F7
PFN2
PLP1
GPC1
GPM6A
PRSS3
ATP2B4
SMPD3
PTPRG
FOXG1
CBLL1
RPS6KB1
CLDN19
ARPIN
FRMD5
SH3RF1
JAG1
RELN
CAMK2B
CD99L2
ADARB1
SRGAP1
MTA2
BCAR1
PHLDB2
CDH13
SPRED1
LAMB2
EMILIN2
JAGN1
NET1
MARK2
FAM89B
PODN
WWC2
CTTN
SELPLG
SMAD7
IGF1
ANGPT2
B4GALT1
MSMP
SOX18
SEMA4C
RRAS2
BIN3
SRCIN1
DAG1
BCL11B
DPYSL3
DOCK1
SCRIB
HYAL1
ARHGEF5
FBXW7
CORO6
JAM2
SOX8
MESP1
LCP1
F2R
F3
ACKR3
PTAFR
TACR1
EDNRA
ARPC5
MSTN
SDC2
TNFSF11
NRP1
CXCR4
HRH1
PTGS2
PLA2G1B
GBA
ANXA1
ITGB1BP1
CXADR
ROR2
CAMSAP3
PAK5
GNA12
JCAD
RCC2
NUP85
ITGA5
HCK
MEGF8
CENPV
MCC
SDC1
PLK2
PRSS56
TCAF2
GCNT1
LRP8
ABCC8
BSG
ADD2
DRGX
DUSP22
FOXF1
ARHGAP35
GLUL
EPS8
ASCL1
PEAK1
PTPRJ
PEX5
AIMP1
MBOAT7
DOCK7
LAMA1
DDT
SPATA13
DOCK5
LRP1
NCK1
MEOX2
CEACAM1
KIF20B
CD24
APC
LIMCH1
PTEN
CD63
ITGA4
RIN3
CCL18
ADRA2A
ABHD2
ADAM10
TOR1A
SFTPD
RDX
NF2
CTNNB1
CTNNA1
SOS1
RIPOR1
BAX
DRD2
AMOT
SMURF2
NRG1
IL6R
SCG2
SCAI
CCL5
CCL2
AKT3
ADORA1
RAB25
GLI3
TSPO
AXL
IGFBP3
RHOG
SIX3
PPARG
EPHA8
ZNF268
SEMA3A
ONECUT1
SMAD3
STAT3
EDN1
FAT1
NEDD9
POU3F2
FBXO5
AGO2
AVL9
VAV3
FOXP1
PPARD
ARF6
EFHC1
TMSB4X
POMGNT2
HES1
ZMIZ1
GRB7
ATP5F1A
NR4A1
IL6
FGF1
FUT10
NOS3
CSNK2B
DNER
BCL2
GPNMB
WDR62
MDGA1
SIRT1
CYP7B1
LIMD1
DDIT4
MAPK3
SWAP70
FLCN
WASF2
L1CAM
CCL27
ATP7A
RHOB
RHBDF1
ACTA2
SPEF1
PLXNB1
FLRT2
TMEM18
PBXIP1
SBDS
NLRP12
CSF3R
PLXNA1
FERMT2
LAMTOR2
ATP8A1
SGPL1
FMNL1
LRCH1
ZEB2
AMOTL2
CXCL8
CD40
NTNG1
NISCH
BAG4
RAP2A
ZC3H12A
PPIA
SPDL1
CD300A
GPC6
ROBO1
LAMC3
SNAI1
NTNG2
ZRANB1
CLDN1
PRKCA
CER1
PDCD6
SEMA7A
STK24
EMILIN1
MARVELD3
SFRP2
ZNF580
CDH2
VEGFA
PSEN1
PKN3
RGCC
AGTR1
YTHDF3
CASS4
HEXB
RNF41
MEGF10
RIC8A
CARMIL1
DDR2
PTPRO
JUN
FAM83D
STRIP2
AZU1
KDR
FERMT3
FZD4
CORO1C
FLT4
SEMA6C
SEMA6B
PYCARD
SMOC2
FGF20
NDNF
YWHAE
UNC5C
NEXMIF
NAV1
LRP5
RHOQ
DOCK10
APPL2
GPSM3
SRGAP3
DOCK8
ADAMTS1
ARID5B
EFS
ACVR1C
ASTN2
PLXND1
ROCK2
KIT
LDB2
SRGAP2C
STARD13
PTPRF
NCK2
TLR4
IL1R1
RHOD
CD81
MARK1
SP100
ANGPT1
WASHC1
PALLD
HTR2B
KANK2
TIE1
IL16
MYH9
MGAT5
MGAT3
SH3D21
SULF1
PELO
CSDE1
CNOT6
DRD4
