## Supplemental dataset S2 for "Transretinal migration of astrocytes and brain/spinal cord-like cells arising from transplanted human retinal organoids"

PTN
GNAI2
CCND2
RHOC
ZFP36L2
TGFB2
CALM1
VEGFA
RHOB
PTCH1
WWTR1
PAX6
MDK
POU3F2
NOTCH1
FGF1
RHOA
TUBA1A
CCND1
PDGFA
CIB1
APC
POU3F3
FGFR2
VEGFB
CKS1B
NR3C1
DYNLT1
RAB10
HOXB4
WNT7A
ARL8B
TACC1
NEK6
CDK4
PPP1R1C
CETN2
SH3GLB1
SOX5
PLEC
MAPRE1
FGF2
CDK14
SFRP2
SNX9
CDK6
MYH9
RAB11A
CKAP2
TRIOBP
CHMP2B
ANAPC11
ARPP19
REEP3
WASL
CHMP4B
FZD7
CALM3
GNAI1
PTTG1
CKS2
RACK1
